# *mvh*: an R tool to assemble and organize virtual herbaria from openly available specimen images

**DOI:** 10.1101/2024.08.25.609600

**Authors:** Thais Vasconcelos, James D. Boyko

**Affiliations:** Department of Ecology and Evolutionary Biology, University of Michigan, Ann Arbor, Michigan 48109, USA; University of Michigan Herbarium, University of Michigan, Ann Arbor, Michigan 48108, USA; Michigan Institute of Data Science, University of Michigan, Ann Arbor, Michigan 48109, USA

**Keywords:** biodiversity, specimen digitization, GBIF, natural history collections

## Abstract

**Premise:** Recent efforts in digitizing and imaging herbarium specimens have enhanced their use in systematics, ecology, and evolutionary studies. However, there is a lack of user-friendly tools that facilitate the assembly and organizing of customized sets of herbarium specimen images on personal devices, i.e. a personal virtual herbarium.

**Methods:** Here we present the R package *mvh* (stands for “my virtual herbarium”), a software that includes functions designed to search and download metadata and openly available images associated with herbarium specimens based on taxon or geography. The download function also includes an argument to resize images according to a user-imputed quality preference.

**Results:** We tested the functionalities of *mvh* by searching metadata associated with five randomly sampled sets of ten vascular plant species (taxon-based search) and five sets of ten terrestrial coordinates (geography-based search). The main download function had a success rate of 99%, downloading 291 out of the 293 images found in the search. Possible reasons for download failure are also reported as part of the functions’ output.

**Conclusions:** As long as stable internet connection is available, the R package *mvh* makes the assembly and organizing of personal virtual herbaria an easy task that can help botanists to investigate novel empirical questions as well as trends in digitization efforts.
