## Supplementary material for "*mvh*: an R tool to assemble and organize virtual herbaria from openly available specimen images": national_parks.csv

National Park	Latitude	Longitude
Yellowstone National Park, USA	44.428	-110.5885
Banff National Park, Canada	51.4968	-115.9281
Kruger National Park, South Africa	-23.9884	31.5547
Serengeti National Park, Tanzania	-2.3333	34.8333
Torres del Paine National Park, Chile	-51.0241	-73.0916
Fiordland National Park, New Zealand	-45.4159	167.718
Great Barrier Reef Marine Park, Australia	-18.2871	147.6992
Plitvice Lakes National Park, Croatia	44.8654	15.582
Yosemite National Park, USA	37.8651	-119.5383
Galápagos National Park, Ecuador	-0.9538	-89.6176
