## Supplementary material for "*mvh*: an R tool to assemble and organize virtual herbaria from openly available specimen images": download_results_1_1.csv

scientificName	gbifID	institutionCode	eventDate	country	license	rightsHolder	filesize	status	error_message
Goodenia cambodiana (Danguy) Kerr	437113271	MNHN	NA	NA	http://creativecommons.org/licenses/by/4.0/legalcode	NA	5242755	succeeded	NA
