## Supplementary material for "*mvh*: an R tool to assemble and organize virtual herbaria from openly available specimen images": download_results_1_2.csv

scientificName	gbifID	institutionCode	eventDate	country	license	rightsHolder	filesize	status	error_message
Pavetta gardeniifolia Hochst. ex A.Rich.	4072354247	MeiseBG	2019-11-07	Guinea	http://creativecommons.org/licenses/by/4.0/legalcode	Meise Botanic Garden	1462762	succeeded	NA
Pavetta gardeniifolia var. subtomentosa K.Schum.	3695659485	B	2017-03-15	Tanzania, United Republic of	http://creativecommons.org/publicdomain/zero/1.0/legalcode	NA	178104	succeeded	NA
Pavetta gardeniifolia var. subtomentosa K.Schum.	1840214194	MeiseBG	2013-01-17	Congo, Democratic Republic of the	http://creativecommons.org/licenses/by/4.0/legalcode	Meise Botanic Garden	1728076	succeeded	NA
Pavetta gardeniifolia Hochst. ex A.Rich.	1839819824	MeiseBG	2012-01-13	Zimbabwe	http://creativecommons.org/licenses/by/4.0/legalcode	Meise Botanic Garden	2587065	succeeded	NA
Pavetta gardeniifolia Hochst. ex A.Rich.	1839836999	MeiseBG	2012-10-02	South Africa	http://creativecommons.org/licenses/by/4.0/legalcode	Meise Botanic Garden	3442630	succeeded	NA
