## Supplementary material for "*mvh*: an R tool to assemble and organize virtual herbaria from openly available specimen images": download_results_1_4.csv

scientificName	gbifID	institutionCode	eventDate	country	license	rightsHolder	filesize	status	error_message
Eucalyptus decolor A.R.Bean & Brooker	2418641100	BRI	1998-06-20	Australia	http://creativecommons.org/licenses/by/4.0/legalcode	NA	41963	succeeded	NA
Eucalyptus decolor A.R.Bean & Brooker	2418832571	BRI	1998-06-20	Australia	http://creativecommons.org/licenses/by/4.0/legalcode	NA	46605	succeeded	NA
Eucalyptus decolor A.R.Bean & Brooker	2418864660	BRI	1998-06-20	Australia	http://creativecommons.org/licenses/by/4.0/legalcode	NA	43046	succeeded	NA
Eucalyptus decolor A.R.Bean & Brooker	2418548174	BRI	1996-03-28	Australia	http://creativecommons.org/licenses/by/4.0/legalcode	NA	39992	succeeded	NA
Eucalyptus decolor A.R.Bean & Brooker	2418583271	BRI	1996-05-28	Australia	http://creativecommons.org/licenses/by/4.0/legalcode	NA	48407	succeeded	NA
