## Supplementary material for "*mvh*: an R tool to assemble and organize virtual herbaria from openly available specimen images": download_results_1_5.csv

scientificName	gbifID	institutionCode	eventDate	country	license	rightsHolder	filesize	status	error_message
Othocallis siberica (Andrews) Speta	4856085645	nbf	2024-05-05	Norway	http://creativecommons.org/licenses/by/4.0/legalcode	NA	592824	succeeded	NA
Othocallis siberica (Andrews) Speta	4856085645	nbf	2024-05-05	Norway	http://creativecommons.org/licenses/by/4.0/legalcode	NA	52109	succeeded	NA
Othocallis siberica (Andrews) Speta	4856085645	nbf	2024-05-05	Norway	http://creativecommons.org/licenses/by/4.0/legalcode	NA	52109	succeeded	NA
Scilla sibirica Andrews	4134375439	CM	2023-03-26	United States of America	http://creativecommons.org/publicdomain/zero/1.0/legalcode	Carnegie Museum of Natural History	9066771	succeeded	NA
Othocallis siberica (Andrews) Speta	4849931752	WU	2023-03-22	Austria	http://creativecommons.org/licenses/by/4.0/legalcode	NA	231837	succeeded	NA
Othocallis siberica (Andrews) Speta	4132503517	WU	2023-04-08	Austria	http://creativecommons.org/licenses/by/4.0/legalcode	NA	216658	succeeded	NA
Scilla siberica Andrews	4065713402	NEBC	2022-03-30	United States of America	http://creativecommons.org/licenses/by/4.0/legalcode	President and Fellows of Harvard College	34007007	succeeded	NA
