## Supplementary material for "*mvh*: an R tool to assemble and organize virtual herbaria from openly available specimen images": download_results_2_1.csv

scientificName	gbifID	institutionCode	eventDate	country	license	rightsHolder	filesize	status	error_message
Kalanchoe mortagei Raym.-Hamet & H.Perrier	3342837321	FLAS	2021-02-07	United States of America	http://creativecommons.org/licenses/by-nc/4.0/legalcode	University of Florida	8010193	succeeded	NA
Kalanchoe mortagei Raym.-Hamet & H.Perrier	3342837366	FLAS	2021-02-07	United States of America	http://creativecommons.org/licenses/by-nc/4.0/legalcode	University of Florida	7751080	succeeded	NA
Kalanchoe mortagei Raym.-Hamet & H.Perrier	3342837343	FLAS	2021-02-07	United States of America	http://creativecommons.org/licenses/by-nc/4.0/legalcode	University of Florida	8242502	succeeded	NA
Kalanchoe mortagei Raym.-Hamet & H.Perrier	2855919314	PRC	1998-10-21	Honduras	http://creativecommons.org/publicdomain/zero/1.0/legalcode	NA	5625053	succeeded	NA
Kalanchoe poincarei var. mortagei (Raym.-Hamet & H.Perrier) Boiteau	2805009891	B	1969-02-04	Germany	http://creativecommons.org/publicdomain/zero/1.0/legalcode	NA	186260	succeeded	NA
Kalanchoe poincarei var. mortagei (Raym.-Hamet & H.Perrier) Boiteau	2805009891	B	1969-02-04	Germany	http://creativecommons.org/publicdomain/zero/1.0/legalcode	NA	27040	succeeded	NA
