## Supplementary material for "*mvh*: an R tool to assemble and organize virtual herbaria from openly available specimen images": download_results_2_2.csv

scientificName	gbifID	institutionCode	eventDate	country	license	rightsHolder	filesize	status	error_message
Astragalus aretioides (M.E.Jones) Barneby	1852148593	US	2017-05-26	United States of America	http://creativecommons.org/publicdomain/zero/1.0/legalcode	NA	11989692	succeeded	NA
Astragalus aretioides (M.E.Jones) Barneby	4912130250	BRY	2005-06-16	United States of America	http://creativecommons.org/licenses/by-nc/4.0/legalcode	Brigham Young University	1754781	succeeded	NA
Astragalus aretioides (M.E.Jones) Barneby	1929430021	NY	2005-06-16	United States of America	http://creativecommons.org/publicdomain/zero/1.0/legalcode	The New York Botanical Garden	2491588	succeeded	NA
Orophaca aretioides (M.E.Jones) Rydb.	2573390729	COLO	2004-07-05	United States of America	http://creativecommons.org/licenses/by/4.0/legalcode	NA	220531	succeeded	NA
Orophaca aretioides (M.E.Jones) Rydb.	3775729775	DBG	2004-07-05	United States of America	http://creativecommons.org/publicdomain/zero/1.0/legalcode	Public Domain	2270719	succeeded	NA
