## Supplementary material for "*mvh*: an R tool to assemble and organize virtual herbaria from openly available specimen images": download_results_2_3.csv

scientificName	gbifID	institutionCode	eventDate	country	license	rightsHolder	filesize	status	error_message
Chelonistele lamellulifera Carr	2513790102	NA	1992-01-09	Brunei Darussalam	http://creativecommons.org/publicdomain/zero/1.0/legalcode	Naturalis Biodiversity Center	176175	succeeded	NA
Chelonistele lamellulifera Carr	2515270371	NA	1992-01-09	Brunei Darussalam	http://creativecommons.org/publicdomain/zero/1.0/legalcode	Naturalis Biodiversity Center	996610	succeeded	NA
Chelonistele lamellulifera Carr	2513789690	NA	1984-10-16	Malaysia	http://creativecommons.org/publicdomain/zero/1.0/legalcode	Naturalis Biodiversity Center	225192	succeeded	NA
Chelonistele lamellulifera Carr	2513789092	NA	1967-10-06	Malaysia	http://creativecommons.org/publicdomain/zero/1.0/legalcode	Naturalis Biodiversity Center	124000	succeeded	NA
Chelonistele lamellulifera Carr	912196372	K	1932-09-19T00:00	Malaysia	http://creativecommons.org/licenses/by/4.0/legalcode	NA	200065	succeeded	NA
