## Supplementary material for "*mvh*: an R tool to assemble and organize virtual herbaria from openly available specimen images": download_results_2_4.csv

scientificName	gbifID	institutionCode	eventDate	country	license	rightsHolder	filesize	status	error_message
Anaphalioides alpina (Cockayne) Glenny	4520697115	NMNZ	1916-03-19	New Zealand	http://creativecommons.org/licenses/by/4.0/legalcode	Museum of New Zealand Te Papa Tongarewa	41548	succeeded	NA
Helichrysum alpinum Cockayne	1091130256	CHR	1906-01-16	New Zealand	http://creativecommons.org/licenses/by/4.0/legalcode	Manaaki Whenua - Landcare Research NZ Ltd.	77372	succeeded	NA
Helichrysum alpinum Cockayne	1091130256	CHR	1906-01-16	New Zealand	http://creativecommons.org/licenses/by/4.0/legalcode	Manaaki Whenua - Landcare Research NZ Ltd.	20530	succeeded	NA
Anaphalioides alpina (Cockayne) Glenny	4520704560	NMNZ	1906-01-10	New Zealand	http://creativecommons.org/licenses/by/4.0/legalcode	Museum of New Zealand Te Papa Tongarewa	57853	succeeded	NA
Anaphalioides alpina (Cockayne) Glenny	4520702290	NMNZ	1901-02	New Zealand	http://creativecommons.org/licenses/by/4.0/legalcode	Museum of New Zealand Te Papa Tongarewa	54370	succeeded	NA
Anaphalioides alpina (Cockayne) Glenny	4520819278	NMNZ	NA	New Zealand	http://creativecommons.org/licenses/by/4.0/legalcode	Museum of New Zealand Te Papa Tongarewa	49118	succeeded	NA
