## Supplementary material for "*mvh*: an R tool to assemble and organize virtual herbaria from openly available specimen images": download_results_2_5.csv

scientificName	gbifID	institutionCode	eventDate	country	license	rightsHolder	filesize	status	error_message
Cousinia resinosa Juz.	1799060272	Moscow State University	1976-06-15	Kyrgyzstan	http://creativecommons.org/licenses/by/4.0/legalcode	Moscow State University	145608	succeeded	NA
Cousinia resinosa Juz.	4906868867	K	1931-06-17T00:00	Uzbekistan	http://creativecommons.org/licenses/by/4.0/legalcode	NA	347718	succeeded	NA
Cousinia resinosa Juz.	1799060258	Moscow State University	1930-09-20	Kazakhstan	http://creativecommons.org/licenses/by/4.0/legalcode	Moscow State University	186271	succeeded	NA
Cousinia resinosa Juz.	1799060282	Moscow State University	1929-06-19	NA	http://creativecommons.org/licenses/by/4.0/legalcode	Moscow State University	190291	succeeded	NA
Cousinia resinosa Juz.	4906864274	K	1882-06-01T00:00	Uzbekistan	http://creativecommons.org/licenses/by/4.0/legalcode	NA	365261	succeeded	NA
