## Supplementary material for "*mvh*: an R tool to assemble and organize virtual herbaria from openly available specimen images": download_results_3_1.csv

scientificName	gbifID	institutionCode	eventDate	country	license	rightsHolder	filesize	status	error_message
Erepsia saturata L.Bolus	912126066	K	1931-03-02T00:00	South Africa	http://creativecommons.org/licenses/by/4.0/legalcode	NA	148916	succeeded	NA
Erepsia saturata L.Bolus	912126065	K	1928-01-01T00:00	South Africa	http://creativecommons.org/licenses/by/4.0/legalcode	NA	146853	succeeded	NA
