## Supplementary material for "*mvh*: an R tool to assemble and organize virtual herbaria from openly available specimen images": download_results_3_2.csv

scientificName	gbifID	institutionCode	eventDate	country	license	rightsHolder	filesize	status	error_message
Silene kubanensis Sommier & Levier	3424031472	Moscow State University	2020-08-13	Russian Federation	http://creativecommons.org/licenses/by/4.0/legalcode	Moscow State University	117090	succeeded	NA
Silene kubanensis Sommier & Levier	1697783672	Moscow State University	2012-08-15	Russian Federation	http://creativecommons.org/licenses/by/4.0/legalcode	Moscow State University	134718	succeeded	NA
Silene kubanensis Sommier & Levier	3424035468	Moscow State University	2006-07-18	Russian Federation	http://creativecommons.org/licenses/by/4.0/legalcode	Moscow State University	91714	succeeded	NA
Silene kubanensis Sommier & Levier	1697783687	Moscow State University	1983-08-06	Russian Federation	http://creativecommons.org/licenses/by/4.0/legalcode	Moscow State University	108095	succeeded	NA
Silene kubanensis Sommier & Levier	1697783683	Moscow State University	1980-09-14	Russian Federation	http://creativecommons.org/licenses/by/4.0/legalcode	Moscow State University	138013	succeeded	NA
