## Supplementary material for "*mvh*: an R tool to assemble and organize virtual herbaria from openly available specimen images": download_results_3_4.csv

scientificName	gbifID	institutionCode	eventDate	country	license	rightsHolder	filesize	status	error_message
Sarcococca confertiflora Sealy	912585377	K	1905-02-26T00:00	China	http://creativecommons.org/licenses/by/4.0/legalcode	NA	186703	succeeded	NA
