## Supplementary material for "*mvh*: an R tool to assemble and organize virtual herbaria from openly available specimen images": download_results_3_5.csv

scientificName	gbifID	institutionCode	eventDate	country	license	rightsHolder	filesize	status	error_message
Hermannia erodioides (Burch. ex DC.) Kuntze	4876273741	MeiseBG	2022-09-18	Belgium	http://creativecommons.org/licenses/by/4.0/legalcode	Meise Botanic Garden	1528457	succeeded	NA
Hermannia erodioides (Burch. ex DC.) Kuntze	1840197269	MeiseBG	1961-05-16	South Africa	http://creativecommons.org/licenses/by/4.0/legalcode	Meise Botanic Garden	3147214	succeeded	NA
Hermannia erodioides (Burch. ex DC.) Kuntze	1840197175	MeiseBG	1961-10-18	South Africa	http://creativecommons.org/licenses/by/4.0/legalcode	Meise Botanic Garden	3024084	succeeded	NA
Mahernia erodioides Burch. ex DC.	2517185910	NA	1935-09-01/1935-09-30	South Africa	http://creativecommons.org/publicdomain/zero/1.0/legalcode	Naturalis Biodiversity Center	294239	succeeded	NA
Mahernia erodioides Burch. ex DC.	2515572126	NA	1935-10-01/1935-10-31	South Africa	http://creativecommons.org/publicdomain/zero/1.0/legalcode	Naturalis Biodiversity Center	288240	succeeded	NA
