## Supplementary material for "*mvh*: an R tool to assemble and organize virtual herbaria from openly available specimen images": download_results_4_1.csv

scientificName	gbifID	institutionCode	eventDate	country	license	rightsHolder	filesize	status	error_message
Aloe decorsei H.Perrier	438151933	MNHN	1911-09	Madagascar	http://creativecommons.org/licenses/by/4.0/legalcode	NA	2798809	succeeded	NA
Aloe decorsei H.Perrier	438151933	MNHN	1911-09	Madagascar	http://creativecommons.org/licenses/by/4.0/legalcode	NA	311152	succeeded	NA
