## Supplementary material for "*mvh*: an R tool to assemble and organize virtual herbaria from openly available specimen images": download_results_4_2.csv

scientificName	gbifID	institutionCode	eventDate	country	license	rightsHolder	filesize	status	error_message
Panicum yavitaense Swallen	4519428744	K	1978-07-07T00:00	Venezuela (Bolivarian Republic of)	http://creativecommons.org/licenses/by/4.0/legalcode	NA	207521	succeeded	NA
Panicum yavitaense Swallen	1930180310	NY	1959-06-10	Venezuela (Bolivarian Republic of)	http://creativecommons.org/publicdomain/zero/1.0/legalcode	The New York Botanical Garden	16418533	succeeded	NA
Panicum yavitaense Swallen	1318930226	US	1959-06-10	Venezuela (Bolivarian Republic of)	http://creativecommons.org/publicdomain/zero/1.0/legalcode	NA	83842843	succeeded	NA
Trichanthecium yavitaense (Swallen) Zuloaga & Morrone	4031773599	MO	1959-06-10	Venezuela (Bolivarian Republic of)	http://creativecommons.org/licenses/by/4.0/legalcode	Missouri Botanical Garden	159477	succeeded	NA
Panicum yavitaense Swallen	1456316555	US	1957-11-24	Venezuela (Bolivarian Republic of)	http://creativecommons.org/publicdomain/zero/1.0/legalcode	NA	61766057	succeeded	NA
