## Supplementary material for "*mvh*: an R tool to assemble and organize virtual herbaria from openly available specimen images": download_results_4_5.csv

scientificName	gbifID	institutionCode	eventDate	country	license	rightsHolder	filesize	status	error_message
Piper staminodiferum C.DC.	4031847283	MO	1969-09-09	New Caledonia	http://creativecommons.org/licenses/by/4.0/legalcode	Missouri Botanical Garden	85304	succeeded	NA
Piper staminodiferum C.DC.	439005812	MNHN	1967-07-04	New Caledonia	http://creativecommons.org/licenses/by/4.0/legalcode	NA	3891200	succeeded	NA
Piper staminodiferum C.DC.	438834721	MNHN	1966-02-16	New Caledonia	http://creativecommons.org/licenses/by/4.0/legalcode	NA	4288512	succeeded	NA
Piper staminodiferum C.DC.	437530854	MNHN	1966-02-16	New Caledonia	http://creativecommons.org/licenses/by/4.0/legalcode	NA	4169728	succeeded	NA
Piper staminodiferum C.DC.	2575318271	Z	1925-12-11T00:00	New Caledonia	http://creativecommons.org/licenses/by/4.0/legalcode	United Herbaria of the University and ETH Zurich	9533097	succeeded	NA
