## Supplementary material for "*mvh*: an R tool to assemble and organize virtual herbaria from openly available specimen images": download_results_5_1.csv

scientificName	gbifID	institutionCode	eventDate	country	license	rightsHolder	filesize	status	error_message
Angelica gigas Nakai	2443057808	KYO	1933-08-12	Korea (Democratic People’s Republic of)	http://creativecommons.org/licenses/by-nc/4.0/legalcode	NA	5341184	succeeded	NA
Angelica gigas Nakai	2005774898	E	1909-07	Korea, Republic of	http://creativecommons.org/licenses/by/4.0/legalcode	NA	3931368	succeeded	NA
Angelica gigas Nakai	2236077546	US	NA	Korea, Republic of	http://creativecommons.org/publicdomain/zero/1.0/legalcode	NA	60458308	succeeded	NA
Angelica gigas Nakai	3312521928	RBGE	NA	NA	http://creativecommons.org/publicdomain/zero/1.0/legalcode	NA	25554	succeeded	NA
Angelica gigas Nakai	3312521931	RBGE	NA	NA	http://creativecommons.org/publicdomain/zero/1.0/legalcode	NA	21553	succeeded	NA
