## Supplementary material for "*mvh*: an R tool to assemble and organize virtual herbaria from openly available specimen images": download_results_5_2.csv

scientificName	gbifID	institutionCode	eventDate	country	license	rightsHolder	filesize	status	error_message
Lycianthes testacea (O.E.Schulz) S.Knapp	1319345712	US	1926-12-27	Haiti	http://creativecommons.org/publicdomain/zero/1.0/legalcode	NA	10837847	succeeded	NA
Solanum testaceum O.E.Schulz	2515682512	NA	1926-12-28	Haiti	http://creativecommons.org/publicdomain/zero/1.0/legalcode	Naturalis Biodiversity Center	126906	succeeded	NA
Solanum testaceum O.E.Schulz	1998442228	A	1911-09	Dominican Republic	http://creativecommons.org/licenses/by/4.0/legalcode	President and Fellows of Harvard College	23513791	succeeded	NA
