## Supplementary material for "*mvh*: an R tool to assemble and organize virtual herbaria from openly available specimen images": download_results_5_3.csv

scientificName	gbifID	institutionCode	eventDate	country	license	rightsHolder	filesize	status	error_message
Thysanotus acerosifolius Brittan	2438889677	MEL	1960-12-14	Australia	http://creativecommons.org/licenses/by/4.0/legalcode	Royal Botanic Gardens Board	28382	succeeded	NA
Thysanotus acerosifolius Brittan	912604524	K	1960-12-14T00:00	Australia	http://creativecommons.org/licenses/by/4.0/legalcode	NA	127527	succeeded	NA
