## Supplementary material for "*mvh*: an R tool to assemble and organize virtual herbaria from openly available specimen images": download_results_5_4.csv

scientificName	gbifID	institutionCode	eventDate	country	license	rightsHolder	filesize	status	error_message
Paspalum curassavicum Chase	1929311679	NY	1940-02-27	Curaçao	http://creativecommons.org/publicdomain/zero/1.0/legalcode	The New York Botanical Garden	13504586	succeeded	NA
Paspalum curassavicum Chase	1998823788	GH	1940-02-27	Curaçao	http://creativecommons.org/licenses/by/4.0/legalcode	President and Fellows of Harvard College	3601765	succeeded	NA
Paspalum curassavicum Chase	1317274625	US	1940-02-27	Curaçao	http://creativecommons.org/publicdomain/zero/1.0/legalcode	NA	20863842	succeeded	NA
Paspalum curassavicum Chase	1320845566	US	1940-02-27	Curaçao	http://creativecommons.org/publicdomain/zero/1.0/legalcode	NA	83902975	succeeded	NA
Paspalum curassavicum Chase	2513108718	NA	1940-02-27	Curaçao	http://creativecommons.org/publicdomain/zero/1.0/legalcode	Naturalis Biodiversity Center	263979	succeeded	NA
