## Supplementary material for "*mvh*: an R tool to assemble and organize virtual herbaria from openly available specimen images": download_results_5_5.csv

scientificName	gbifID	institutionCode	eventDate	country	license	rightsHolder	filesize	status	error_message
Verbascum austroiranicum Hub.-Mor.	4524876321	W	1973-06-16	Iran (Islamic Republic of)	http://creativecommons.org/licenses/by/4.0/legalcode	NA	277109	succeeded	NA
Verbascum austroiranicum Hub.-Mor.	4524877318	W	1973-06-02	Iran (Islamic Republic of)	http://creativecommons.org/licenses/by/4.0/legalcode	NA	322199	succeeded	NA
Verbascum austroiranicum Hub.-Mor.	4524875316	W	1973	Iran (Islamic Republic of)	http://creativecommons.org/licenses/by/4.0/legalcode	NA	287336	succeeded	NA
