## Supplementary material for "*mvh*: an R tool to assemble and organize virtual herbaria from openly available specimen images": download_results_6_1.csv

scientificName	gbifID	institutionCode	eventDate	country	license	rightsHolder	filesize	status	error_message
Utricularia oliveriana Steyerm.	912375816	K	2008-01-26T00:00	Brazil	http://creativecommons.org/licenses/by/4.0/legalcode	NA	177049	succeeded	NA
Utricularia oliveriana Steyerm.	2989951203	RSA	1996-03-02	Venezuela (Bolivarian Republic of)	http://creativecommons.org/licenses/by-nc/4.0/legalcode	NA	3360073	succeeded	NA
Utricularia oliveriana Steyerm.	4031526679	MO	1994-04-01	Bolivia (Plurinational State of)	http://creativecommons.org/licenses/by/4.0/legalcode	Missouri Botanical Garden	66385	succeeded	NA
Utricularia oliveriana Steyerm.	1949844173	NY	1985-10-16	Venezuela (Bolivarian Republic of)	http://creativecommons.org/publicdomain/zero/1.0/legalcode	The New York Botanical Garden	2183529	succeeded	NA
Utricularia oliveriana Steyerm.	1990689351	F	1985-11-02	Venezuela (Bolivarian Republic of)	http://creativecommons.org/publicdomain/zero/1.0/legalcode	The Field Museum of Natural History	535478	succeeded	NA
