## Supplementary material for "*mvh*: an R tool to assemble and organize virtual herbaria from openly available specimen images": download_results_6_3.csv

scientificName	gbifID	institutionCode	eventDate	country	license	rightsHolder	filesize	status	error_message
Pinus mugo Turra	4903561838	CHR	2024-03	New Zealand	http://creativecommons.org/licenses/by/4.0/legalcode	Manaaki Whenua - Landcare Research NZ Ltd.	92614	succeeded	NA
Pinus mugo Turra	3991170303	TRH	2022-05-11	Norway	http://creativecommons.org/licenses/by/4.0/legalcode	NA	836454	succeeded	NA
Pinus mugo Turra	4520858670	NMNZ	2021-02-07	New Zealand	http://creativecommons.org/licenses/by/4.0/legalcode	Museum of New Zealand Te Papa Tongarewa	130381	succeeded	NA
Pinus mugo Turra	4520747073	NMNZ	2021-02-07	New Zealand	http://creativecommons.org/licenses/by/4.0/legalcode	Museum of New Zealand Te Papa Tongarewa	47998	succeeded	NA
Pinus mugo subsp. rotundata (Link) Janch. & H.Neumayer	3397182301	TRH	2021-08-25	Norway	http://creativecommons.org/licenses/by/4.0/legalcode	NA	657416	succeeded	NA
