## Supplementary material for "*mvh*: an R tool to assemble and organize virtual herbaria from openly available specimen images": download_results_6_4.csv

scientificName	gbifID	institutionCode	eventDate	country	license	rightsHolder	filesize	status	error_message
Crucianella chlorostachys Fisch. & C.A.Mey.	4899549890	Academy of Sciences of the Republic of Uzbekistan	2022-05-23	Uzbekistan	http://creativecommons.org/publicdomain/zero/1.0/legalcode	NA	17920200	succeeded	NA
Crucianella chlorostachys Fisch. & C.A.Mey.	4899549874	Academy of Sciences of the Republic of Uzbekistan	2022-05-23	Uzbekistan	http://creativecommons.org/publicdomain/zero/1.0/legalcode	NA	18404513	succeeded	NA
Crucianella chlorostachys Fisch. & C.A.Mey.	1799050303	Moscow State University	1942-05-18	Turkmenistan	http://creativecommons.org/licenses/by/4.0/legalcode	Moscow State University	97331	succeeded	NA
Crucianella chlorostachys Fisch. & C.A.Mey.	1799050240	Moscow State University	1942-05-18	Turkmenistan	http://creativecommons.org/licenses/by/4.0/legalcode	Moscow State University	124359	succeeded	NA
Crucianella chlorostachys Fisch. & C.A.Mey.	1697835007	Moscow State University	1931-05-31	Azerbaijan	http://creativecommons.org/licenses/by/4.0/legalcode	Moscow State University	125268	succeeded	NA
