## Supplementary material for "*mvh*: an R tool to assemble and organize virtual herbaria from openly available specimen images": download_results_6_5.csv

scientificName	gbifID	institutionCode	eventDate	country	license	rightsHolder	filesize	status	error_message
Pithecellobium lanceolatum (Humb. & Bonpl. ex Willd.) Benth.	4441029617	CR	2021-06-14	Costa Rica	http://creativecommons.org/licenses/by/4.0/legalcode	Missouri Botanical Garden	59987	succeeded	NA
Pithecellobium lanceolatum (Humb. & Bonpl. ex Willd.) Benth.	4441029617	CR	2021-06-14	Costa Rica	http://creativecommons.org/licenses/by/4.0/legalcode	Missouri Botanical Garden	5183	succeeded	NA
Pithecellobium lanceolatum (Humb. & Bonpl. ex Willd.) Benth.	4441029617	CR	2021-06-14	Costa Rica	http://creativecommons.org/licenses/by/4.0/legalcode	Missouri Botanical Garden	5179	succeeded	NA
Pithecellobium lanceolatum (Humb. & Bonpl. ex Willd.) Benth.	4441029617	CR	2021-06-14	Costa Rica	http://creativecommons.org/licenses/by/4.0/legalcode	Missouri Botanical Garden	5179	succeeded	NA
Pithecellobium lanceolatum (Humb. & Bonpl. ex Willd.) Benth.	4441029617	CR	2021-06-14	Costa Rica	http://creativecommons.org/licenses/by/4.0/legalcode	Missouri Botanical Garden	5179	succeeded	NA
Pithecellobium lanceolatum (Humb. & Bonpl. ex Willd.) Benth.	4441029617	CR	2021-06-14	Costa Rica	http://creativecommons.org/licenses/by/4.0/legalcode	Missouri Botanical Garden	5179	succeeded	NA
Pithecellobium lanceolatum (Humb. & Bonpl. ex Willd.) Benth.	4441029617	CR	2021-06-14	Costa Rica	http://creativecommons.org/licenses/by/4.0/legalcode	Missouri Botanical Garden	5179	succeeded	NA
Pithecellobium lanceolatum (Humb. & Bonpl. ex Willd.) Benth.	4441029617	CR	2021-06-14	Costa Rica	http://creativecommons.org/licenses/by/4.0/legalcode	Missouri Botanical Garden	5179	succeeded	NA
Pithecellobium lanceolatum (Humb. & Bonpl. ex Willd.) Benth.	4441029617	CR	2021-06-14	Costa Rica	http://creativecommons.org/licenses/by/4.0/legalcode	Missouri Botanical Garden	5179	succeeded	NA
Pithecellobium lanceolatum (Humb. & Bonpl. ex Willd.) Benth.	4441029617	CR	2021-06-14	Costa Rica	http://creativecommons.org/licenses/by/4.0/legalcode	Missouri Botanical Garden	5179	succeeded	NA
Pithecellobium lanceolatum (Humb. & Bonpl. ex Willd.) Benth.	4441029617	CR	2021-06-14	Costa Rica	http://creativecommons.org/licenses/by/4.0/legalcode	Missouri Botanical Garden	5179	succeeded	NA
Pithecellobium lanceolatum (Humb. & Bonpl. ex Willd.) Benth.	4441029617	CR	2021-06-14	Costa Rica	http://creativecommons.org/licenses/by/4.0/legalcode	Missouri Botanical Garden	5179	succeeded	NA
Pithecellobium lanceolatum (Humb. & Bonpl. ex Willd.) Benth.	4441029617	CR	2021-06-14	Costa Rica	http://creativecommons.org/licenses/by/4.0/legalcode	Missouri Botanical Garden	5179	succeeded	NA
Pithecellobium lanceolatum (Humb. & Bonpl. ex Willd.) Benth.	4441029617	CR	2021-06-14	Costa Rica	http://creativecommons.org/licenses/by/4.0/legalcode	Missouri Botanical Garden	5179	succeeded	NA
Pithecellobium lanceolatum (Humb. & Bonpl. ex Willd.) Benth.	4441029617	CR	2021-06-14	Costa Rica	http://creativecommons.org/licenses/by/4.0/legalcode	Missouri Botanical Garden	5179	succeeded	NA
Pithecellobium lanceolatum (Humb. & Bonpl. ex Willd.) Benth.	4441029617	CR	2021-06-14	Costa Rica	http://creativecommons.org/licenses/by/4.0/legalcode	Missouri Botanical Garden	5179	succeeded	NA
Pithecellobium lanceolatum (Humb. & Bonpl. ex Willd.) Benth.	4441029617	CR	2021-06-14	Costa Rica	http://creativecommons.org/licenses/by/4.0/legalcode	Missouri Botanical Garden	5179	succeeded	NA
Pithecellobium lanceolatum (Humb. & Bonpl. ex Willd.) Benth.	4441037521	CR	2016-09-29	Costa Rica	http://creativecommons.org/licenses/by/4.0/legalcode	Missouri Botanical Garden	47986	succeeded	NA
Pithecellobium lanceolatum (Humb. & Bonpl. ex Willd.) Benth.	4441037521	CR	2016-09-29	Costa Rica	http://creativecommons.org/licenses/by/4.0/legalcode	Missouri Botanical Garden	4443	succeeded	NA
Pithecellobium lanceolatum (Humb. & Bonpl. ex Willd.) Benth.	4441037521	CR	2016-09-29	Costa Rica	http://creativecommons.org/licenses/by/4.0/legalcode	Missouri Botanical Garden	4443	succeeded	NA
Pithecellobium lanceolatum (Humb. & Bonpl. ex Willd.) Benth.	4441037521	CR	2016-09-29	Costa Rica	http://creativecommons.org/licenses/by/4.0/legalcode	Missouri Botanical Garden	4443	succeeded	NA
Pithecellobium lanceolatum (Humb. & Bonpl. ex Willd.) Benth.	4441037521	CR	2016-09-29	Costa Rica	http://creativecommons.org/licenses/by/4.0/legalcode	Missouri Botanical Garden	4443	succeeded	NA
Pithecellobium lanceolatum (Humb. & Bonpl. ex Willd.) Benth.	4441037521	CR	2016-09-29	Costa Rica	http://creativecommons.org/licenses/by/4.0/legalcode	Missouri Botanical Garden	4443	succeeded	NA
Pithecellobium lanceolatum (Humb. & Bonpl. ex Willd.) Benth.	4441037521	CR	2016-09-29	Costa Rica	http://creativecommons.org/licenses/by/4.0/legalcode	Missouri Botanical Garden	4443	succeeded	NA
Pithecellobium lanceolatum (Humb. & Bonpl. ex Willd.) Benth.	4441037521	CR	2016-09-29	Costa Rica	http://creativecommons.org/licenses/by/4.0/legalcode	Missouri Botanical Garden	4443	succeeded	NA
Pithecellobium lanceolatum (Humb. & Bonpl. ex Willd.) Benth.	4441037521	CR	2016-09-29	Costa Rica	http://creativecommons.org/licenses/by/4.0/legalcode	Missouri Botanical Garden	4443	succeeded	NA
Pithecellobium lanceolatum (Humb. & Bonpl. ex Willd.) Benth.	4441037521	CR	2016-09-29	Costa Rica	http://creativecommons.org/licenses/by/4.0/legalcode	Missouri Botanical Garden	4443	succeeded	NA
Pithecellobium lanceolatum (Humb. & Bonpl. ex Willd.) Benth.	4441037521	CR	2016-09-29	Costa Rica	http://creativecommons.org/licenses/by/4.0/legalcode	Missouri Botanical Garden	4443	succeeded	NA
Pithecellobium lanceolatum (Humb. & Bonpl. ex Willd.) Benth.	4441037521	CR	2016-09-29	Costa Rica	http://creativecommons.org/licenses/by/4.0/legalcode	Missouri Botanical Garden	4443	succeeded	NA
Pithecellobium lanceolatum (Humb. & Bonpl. ex Willd.) Benth.	4441037521	CR	2016-09-29	Costa Rica	http://creativecommons.org/licenses/by/4.0/legalcode	Missouri Botanical Garden	4443	succeeded	NA
Pithecellobium lanceolatum (Humb. & Bonpl. ex Willd.) Benth.	4441037521	CR	2016-09-29	Costa Rica	http://creativecommons.org/licenses/by/4.0/legalcode	Missouri Botanical Garden	4443	succeeded	NA
Pithecellobium lanceolatum (Humb. & Bonpl. ex Willd.) Benth.	4441037521	CR	2016-09-29	Costa Rica	http://creativecommons.org/licenses/by/4.0/legalcode	Missouri Botanical Garden	4443	succeeded	NA
Pithecellobium lanceolatum (Humb. & Bonpl. ex Willd.) Benth.	4441037521	CR	2016-09-29	Costa Rica	http://creativecommons.org/licenses/by/4.0/legalcode	Missouri Botanical Garden	4443	succeeded	NA
Pithecellobium lanceolatum (Humb. & Bonpl. ex Willd.) Benth.	4441037521	CR	2016-09-29	Costa Rica	http://creativecommons.org/licenses/by/4.0/legalcode	Missouri Botanical Garden	4443	succeeded	NA
Pithecellobium lanceolatum (Humb. & Bonpl. ex Willd.) Benth.	4441037521	CR	2016-09-29	Costa Rica	http://creativecommons.org/licenses/by/4.0/legalcode	Missouri Botanical Garden	4443	succeeded	NA
Pithecellobium lanceolatum (Humb. & Bonpl. ex Willd.) Benth.	1258177064	MO	2015-08-06	Costa Rica	http://creativecommons.org/licenses/by/4.0/legalcode	Missouri Botanical Garden	132684	succeeded	NA
Pithecellobium lanceolatum (Humb. & Bonpl. ex Willd.) Benth.	4441043496	CR	2015-10-21	Costa Rica	http://creativecommons.org/licenses/by/4.0/legalcode	Missouri Botanical Garden	138657	succeeded	NA
Pithecellobium lanceolatum (Humb. & Bonpl. ex Willd.) Benth.	4441043496	CR	2015-10-21	Costa Rica	http://creativecommons.org/licenses/by/4.0/legalcode	Missouri Botanical Garden	9727	succeeded	NA
Pithecellobium lanceolatum (Humb. & Bonpl. ex Willd.) Benth.	4441043496	CR	2015-10-21	Costa Rica	http://creativecommons.org/licenses/by/4.0/legalcode	Missouri Botanical Garden	9727	succeeded	NA
Pithecellobium lanceolatum (Humb. & Bonpl. ex Willd.) Benth.	4441043496	CR	2015-10-21	Costa Rica	http://creativecommons.org/licenses/by/4.0/legalcode	Missouri Botanical Garden	9727	succeeded	NA
Pithecellobium lanceolatum (Humb. & Bonpl. ex Willd.) Benth.	4441043496	CR	2015-10-21	Costa Rica	http://creativecommons.org/licenses/by/4.0/legalcode	Missouri Botanical Garden	9727	succeeded	NA
Pithecellobium lanceolatum (Humb. & Bonpl. ex Willd.) Benth.	4441028404	CR	2014-08-02	Costa Rica	http://creativecommons.org/licenses/by/4.0/legalcode	Missouri Botanical Garden	41316	succeeded	NA
Pithecellobium lanceolatum (Humb. & Bonpl. ex Willd.) Benth.	4441028404	CR	2014-08-02	Costa Rica	http://creativecommons.org/licenses/by/4.0/legalcode	Missouri Botanical Garden	5861	succeeded	NA
Pithecellobium lanceolatum (Humb. & Bonpl. ex Willd.) Benth.	4441028404	CR	2014-08-02	Costa Rica	http://creativecommons.org/licenses/by/4.0/legalcode	Missouri Botanical Garden	5861	succeeded	NA
