## Supplementary material for "*mvh*: an R tool to assemble and organize virtual herbaria from openly available specimen images": download_results_7_1.csv

scientificName	gbifID	institutionCode	eventDate	country	license	rightsHolder	filesize	status	error_message
Alantsilodendron mahafalense (R.Vig.) Villiers	4067874307	MNHN	2020-02-11	Madagascar	http://creativecommons.org/licenses/by/4.0/legalcode	NA	2573739	succeeded	NA
Alantsilodendron mahafalense (R.Vig.) Villiers	4067874308	MNHN	2020-02-11	Madagascar	http://creativecommons.org/licenses/by/4.0/legalcode	NA	2691619	succeeded	NA
Alantsilodendron mahafalense (R.Vig.) Villiers	4067849408	MNHN	2019-04-11	Madagascar	http://creativecommons.org/licenses/by/4.0/legalcode	NA	2914391	succeeded	NA
Alantsilodendron mahafalense (R.Vig.) Villiers	438204110	MNHN	2006-03-16	Madagascar	http://creativecommons.org/licenses/by/4.0/legalcode	NA	4097587	succeeded	NA
Alantsilodendron mahafalense (R.Vig.) Villiers	3059257906	NHMUK	1998-02-04	Madagascar	http://creativecommons.org/publicdomain/zero/1.0/legalcode	NA	198435	succeeded	NA
