## Supplementary material for "*mvh*: an R tool to assemble and organize virtual herbaria from openly available specimen images": download_results_7_2.csv

scientificName	gbifID	institutionCode	eventDate	country	license	rightsHolder	filesize	status	error_message
Bellevalia eigii Feinbrun	1882642624	RBGE	1989-03-27	Israel	http://creativecommons.org/publicdomain/zero/1.0/legalcode	NA	9887	succeeded	NA
Bellevalia eigii Feinbrun	4073252680	MeiseBG	1965-02-17	Egypt	http://creativecommons.org/licenses/by/4.0/legalcode	Meise Botanic Garden	3606504	succeeded	NA
Bellevalia alexandrina Feinbrun	4607950294	K	1965-02-15T00:00	Egypt	http://creativecommons.org/licenses/by/4.0/legalcode	NA	226559	succeeded	NA
Bellevalia alexandrina Feinbrun	2517397454	NA	1965-02-15	Egypt	http://creativecommons.org/publicdomain/zero/1.0/legalcode	Naturalis Biodiversity Center	162598	succeeded	NA
Bellevalia eigii Feinbrun	437028838	MNHN	1947-03-25	Israel	http://creativecommons.org/licenses/by/4.0/legalcode	NA	5479434	succeeded	NA
