## Supplementary material for "*mvh*: an R tool to assemble and organize virtual herbaria from openly available specimen images": download_results_7_3.csv

scientificName	gbifID	institutionCode	eventDate	country	license	rightsHolder	filesize	status	error_message
Diplazium costale (Sw.) C.Presl	4026833865	BRIT	2022-01-28	Colombia	http://creativecommons.org/publicdomain/zero/1.0/legalcode	Botanical Research Institute of Texas	5359645	succeeded	NA
Diplazium costale (Sw.) C.Presl	4026826875	BRIT	2022-01-27	Colombia	http://creativecommons.org/publicdomain/zero/1.0/legalcode	Botanical Research Institute of Texas	6673917	succeeded	NA
Diplazium costale (Sw.) C.Presl	4026832864	BRIT	2022-02-02	Colombia	http://creativecommons.org/publicdomain/zero/1.0/legalcode	Botanical Research Institute of Texas	7664513	succeeded	NA
Diplazium costale (Sw.) C.Presl	4026833873	BRIT	2022-02-02	Colombia	http://creativecommons.org/publicdomain/zero/1.0/legalcode	Botanical Research Institute of Texas	5390719	succeeded	NA
Diplazium costale (Sw.) C.Presl	4039830335	Z	2022-05-23T00:00	Ecuador	http://creativecommons.org/licenses/by/4.0/legalcode	United Herbaria of the University and ETH Zurich	6274544	succeeded	NA
