## Supplementary material for "*mvh*: an R tool to assemble and organize virtual herbaria from openly available specimen images": download_results_7_4.csv

scientificName	gbifID	institutionCode	eventDate	country	license	rightsHolder	filesize	status	error_message
Hedyotis auricularia L.	4126437511	NGCPR01365	2020-11-27	India	http://creativecommons.org/licenses/by/4.0/legalcode	NA	46955	succeeded	NA
Exallage auricularia (L.) Bremek.	3005605320	BRLU	2020-11-05	Gabon	http://creativecommons.org/licenses/by/4.0/legalcode	Missouri Botanical Garden	72809	succeeded	NA
Exallage auricularia (L.) Bremek.	3005605320	BRLU	2020-11-05	Gabon	http://creativecommons.org/licenses/by/4.0/legalcode	Missouri Botanical Garden	14643	succeeded	NA
Exallage auricularia (L.) Bremek.	3005605320	BRLU	2020-11-05	Gabon	http://creativecommons.org/licenses/by/4.0/legalcode	Missouri Botanical Garden	14643	succeeded	NA
Exallage auricularia (L.) Bremek.	3005605320	BRLU	2020-11-05	Gabon	http://creativecommons.org/licenses/by/4.0/legalcode	Missouri Botanical Garden	14643	succeeded	NA
Exallage auricularia (L.) Bremek.	3005605320	BRLU	2020-11-05	Gabon	http://creativecommons.org/licenses/by/4.0/legalcode	Missouri Botanical Garden	14643	succeeded	NA
Exallage auricularia (L.) Bremek.	4031956398	MO	2020-11-05	Gabon	http://creativecommons.org/licenses/by/4.0/legalcode	Missouri Botanical Garden	72809	succeeded	NA
Exallage auricularia (L.) Bremek.	4031956398	MO	2020-11-05	Gabon	http://creativecommons.org/licenses/by/4.0/legalcode	Missouri Botanical Garden	14643	succeeded	NA
Exallage auricularia (L.) Bremek.	4031956398	MO	2020-11-05	Gabon	http://creativecommons.org/licenses/by/4.0/legalcode	Missouri Botanical Garden	14643	succeeded	NA
Exallage auricularia (L.) Bremek.	4031956398	MO	2020-11-05	Gabon	http://creativecommons.org/licenses/by/4.0/legalcode	Missouri Botanical Garden	14643	succeeded	NA
Exallage auricularia (L.) Bremek.	4031956398	MO	2020-11-05	Gabon	http://creativecommons.org/licenses/by/4.0/legalcode	Missouri Botanical Garden	14643	succeeded	NA
Exallage auricularia (L.) Bremek.	4061345613	LBV	2020-11-05	Gabon	http://creativecommons.org/licenses/by/4.0/legalcode	Missouri Botanical Garden	72809	succeeded	NA
Exallage auricularia (L.) Bremek.	4061345613	LBV	2020-11-05	Gabon	http://creativecommons.org/licenses/by/4.0/legalcode	Missouri Botanical Garden	14643	succeeded	NA
Exallage auricularia (L.) Bremek.	4061345613	LBV	2020-11-05	Gabon	http://creativecommons.org/licenses/by/4.0/legalcode	Missouri Botanical Garden	14643	succeeded	NA
Exallage auricularia (L.) Bremek.	4061345613	LBV	2020-11-05	Gabon	http://creativecommons.org/licenses/by/4.0/legalcode	Missouri Botanical Garden	14643	succeeded	NA
Exallage auricularia (L.) Bremek.	4061345613	LBV	2020-11-05	Gabon	http://creativecommons.org/licenses/by/4.0/legalcode	Missouri Botanical Garden	14643	succeeded	NA
Exallage auricularia (L.) Bremek.	1934860353	MNHN	2016-12-08	Gabon	http://creativecommons.org/licenses/by/4.0/legalcode	NA	2413023	succeeded	NA
