## Supplementary material for "*mvh*: an R tool to assemble and organize virtual herbaria from openly available specimen images": download_results_7_5.csv

scientificName	gbifID	institutionCode	eventDate	country	license	rightsHolder	filesize	status	error_message
Viscum orientale Willd.	4035425789	HIFP	2017-12-12	India	http://creativecommons.org/licenses/by/4.0/legalcode	NA	NA	failed	Error in download.file(url, destfile) : cannot open URL 'http://www.ifpindia.org/hifp/images/HIFP_027523.JPG'
Viscum orientale Willd.	2515190297	NA	2002-05-20	Thailand	http://creativecommons.org/publicdomain/zero/1.0/legalcode	Naturalis Biodiversity Center	789710	succeeded	NA
Viscum orientale Willd.	4514278310	MO	2002-05-20	Thailand	http://creativecommons.org/licenses/by/4.0/legalcode	Missouri Botanical Garden	80863	succeeded	NA
Viscum orientale Willd.	2516872067	NA	2000-02-10	Thailand	http://creativecommons.org/publicdomain/zero/1.0/legalcode	Naturalis Biodiversity Center	1034345	succeeded	NA
Viscum orientale Willd.	2515335796	NA	2000-08-01/2000-08-31	Indonesia	http://creativecommons.org/publicdomain/zero/1.0/legalcode	Naturalis Biodiversity Center	689059	succeeded	NA
