## Supplementary material for "*mvh*: an R tool to assemble and organize virtual herbaria from openly available specimen images": download_results_8_2.csv

scientificName	gbifID	institutionCode	eventDate	country	license	rightsHolder	filesize	status	error_message
Aristida kenyensis Henrard	1318076536	US	2012-06-17	Tanzania, United Republic of	http://creativecommons.org/publicdomain/zero/1.0/legalcode	NA	71902489	succeeded	NA
Aristida kenyensis Henrard	1319267269	US	2012-06-19	Tanzania, United Republic of	http://creativecommons.org/publicdomain/zero/1.0/legalcode	NA	67462722	succeeded	NA
Aristida kenyensis Henrard	4853811829	K	2012-06-17T00:00	Tanzania, United Republic of	http://creativecommons.org/licenses/by/4.0/legalcode	NA	252099	succeeded	NA
Aristida kenyensis Henrard	4853811829	K	2012-06-17T00:00	Tanzania, United Republic of	http://creativecommons.org/licenses/by/4.0/legalcode	NA	110449	succeeded	NA
Aristida kenyensis Henrard	2268838537	MO	2012-06-17	Tanzania, United Republic of	http://creativecommons.org/licenses/by/4.0/legalcode	Missouri Botanical Garden	77156	succeeded	NA
Aristida kenyensis Henrard	4849312049	K	1983-10-15T00:00	Ethiopia	http://creativecommons.org/licenses/by/4.0/legalcode	NA	201346	succeeded	NA
