## Supplementary material for "*mvh*: an R tool to assemble and organize virtual herbaria from openly available specimen images": download_results_8_3.csv

scientificName	gbifID	institutionCode	eventDate	country	license	rightsHolder	filesize	status	error_message
Jacksonia reclinata Chappill	2829212758	NSW	1992-05-09	Australia	http://creativecommons.org/licenses/by/4.0/legalcode	NA	40012	succeeded	NA
Jacksonia reclinata Chappill	2829150364	NSW	1989-06-21	Australia	http://creativecommons.org/licenses/by/4.0/legalcode	NA	50416	succeeded	NA
Jacksonia reclinata Chappill	2827506603	NSW	1987-11-08	Australia	http://creativecommons.org/licenses/by/4.0/legalcode	NA	43665	succeeded	NA
Jacksonia reclinata Chappill	2830081634	NSW	1980-05-24	Australia	http://creativecommons.org/licenses/by/4.0/legalcode	NA	53515	succeeded	NA
Jacksonia reclinata Chappill	2829623234	NSW	1976-06-04	Australia	http://creativecommons.org/licenses/by/4.0/legalcode	NA	38301	succeeded	NA
