## Supplementary material for "*mvh*: an R tool to assemble and organize virtual herbaria from openly available specimen images": download_results_8_5.csv

scientificName	gbifID	institutionCode	eventDate	country	license	rightsHolder	filesize	status	error_message
Tridens buckleyanus (L.H.Dewey) Nash	4041438315	PRC	2018-08-27	United States of America	http://creativecommons.org/publicdomain/zero/1.0/legalcode	NA	8934740	succeeded	NA
Tridens buckleyanus (L.H.Dewey) Nash	2807560244	PRC	2016-10-19	United States of America	http://creativecommons.org/publicdomain/zero/1.0/legalcode	NA	8316023	succeeded	NA
Tridens buckleyanus (L.H.Dewey) Nash	3978705256	BAYLU	2013-03-26	United States of America	http://creativecommons.org/publicdomain/zero/1.0/legalcode	NA	18347715	succeeded	NA
Tridens buckleyanus (L.H.Dewey) Nash	1929262468	NY	2012-10-22	United States of America	http://creativecommons.org/publicdomain/zero/1.0/legalcode	The New York Botanical Garden	5060488	succeeded	NA
Tridens buckleyanus (L.H.Dewey) Nash	2807501559	PRC	2011-11-26	United States of America	http://creativecommons.org/publicdomain/zero/1.0/legalcode	NA	7553885	succeeded	NA
