## Supplementary material for "*mvh*: an R tool to assemble and organize virtual herbaria from openly available specimen images": download_results_9_1.csv

scientificName	gbifID	institutionCode	eventDate	country	license	rightsHolder	filesize	status	error_message
Distimake maragniensis (Choisy) Petrongari & Sim.-Bianch.	4109988348	JBRJ	2023-02-07	Brazil	http://creativecommons.org/licenses/by/4.0/legalcode	Rio de Janeiro Botanical Garden	10179936	succeeded	NA
Distimake maragniensis (Choisy) Petrongari & Sim.-Bianch.	1435461769	JBRJ	2016-03-24	Brazil	http://creativecommons.org/licenses/by/4.0/legalcode	Rio de Janeiro Botanical Garden	9648375	succeeded	NA
Distimake maragniensis (Choisy) Petrongari & Sim.-Bianch.	1424477801	JBRJ	2013-03-12	Brazil	http://creativecommons.org/licenses/by/4.0/legalcode	Rio de Janeiro Botanical Garden	8676980	succeeded	NA
Distimake maragniensis (Choisy) Petrongari & Sim.-Bianch.	4412433660	MBM	2012-03-30	Brazil	http://creativecommons.org/licenses/by/4.0/legalcode	MBM	NA	failed	Error in download.file(url, destfile) : cannot open URL 'http://imagens1.jbrj.gov.br/fsi/server?type=image&source=mbm/mbm/38/7/48/MBM380748.JPG'
Distimake maragniensis (Choisy) Petrongari & Sim.-Bianch.	1424451210	JBRJ	2012-03-30	Brazil	http://creativecommons.org/licenses/by/4.0/legalcode	Rio de Janeiro Botanical Garden	10652940	succeeded	NA
