## Supplementary material for "*mvh*: an R tool to assemble and organize virtual herbaria from openly available specimen images": download_results_9_2.csv

scientificName	gbifID	institutionCode	eventDate	country	license	rightsHolder	filesize	status	error_message
Pinus contorta Douglas ex Loudon	4871967302	PRC	2023-05-25	Czechia	http://creativecommons.org/licenses/by/4.0/legalcode	NA	274943	succeeded	NA
Pinus contorta var. latifolia Engelm. ex S.Watson	4912281621	BRY	2023-09-09	United States of America	http://creativecommons.org/licenses/by-nc/4.0/legalcode	Brigham Young University	2909186	succeeded	NA
Pinus contorta var. contorta	4851300009	WS	2022-02-20	United States of America	http://creativecommons.org/licenses/by-nc/4.0/legalcode	NA	1496846	succeeded	NA
Pinus contorta subsp. bolanderi (Parl.) Critchf.	4608088879	UCSB	2022-02-19	United States of America	http://creativecommons.org/publicdomain/zero/1.0/legalcode	NA	1393901	succeeded	NA
Pinus contorta Douglas ex Loudon	3991166301	TRH	2022-05-12	Norway	http://creativecommons.org/licenses/by/4.0/legalcode	NA	640107	succeeded	NA
