## Supplementary material for "*mvh*: an R tool to assemble and organize virtual herbaria from openly available specimen images": download_results_9_3.csv

scientificName	gbifID	institutionCode	eventDate	country	license	rightsHolder	filesize	status	error_message
Helixanthera alata (Tiegh.) Danser	2513938452	NA	1918-05-28	Indonesia	http://creativecommons.org/publicdomain/zero/1.0/legalcode	Naturalis Biodiversity Center	274200	succeeded	NA
Helixanthera alata (Tiegh.) Danser	2515395539	NA	1918-05-28	Indonesia	http://creativecommons.org/publicdomain/zero/1.0/legalcode	Naturalis Biodiversity Center	225565	succeeded	NA
Helixanthera alata (Tiegh.) Danser	2513101928	NA	1878-06-01/1878-06-30	Indonesia	http://creativecommons.org/publicdomain/zero/1.0/legalcode	Naturalis Biodiversity Center	1579642	succeeded	NA
Helixanthera alata (Tiegh.) Danser	667420968	MNHN	NA	NA	http://creativecommons.org/licenses/by/4.0/legalcode	NA	6012109	succeeded	NA
