## Supplementary material for "*mvh*: an R tool to assemble and organize virtual herbaria from openly available specimen images": download_results_9_4.csv

scientificName	gbifID	institutionCode	eventDate	country	license	rightsHolder	filesize	status	error_message
Olax pauciflora Benth.	1929436729	NY	1839	Brazil	http://creativecommons.org/publicdomain/zero/1.0/legalcode	The New York Botanical Garden	13969435	succeeded	NA
Olax pauciflora Benth.	1228543980	F	1838	NA	http://creativecommons.org/publicdomain/zero/1.0/legalcode	The Field Museum of Natural History	314926	succeeded	NA
Olax pauciflora Benth.	1998857962	GH	NA	Brazil	http://creativecommons.org/licenses/by/4.0/legalcode	President and Fellows of Harvard College	26398288	succeeded	NA
