## Supplementary material for "*mvh*: an R tool to assemble and organize virtual herbaria from openly available specimen images": download_results_9_5.csv

scientificName	gbifID	institutionCode	eventDate	country	license	rightsHolder	filesize	status	error_message
Senecio gallicus Chaix	2598791000	COI	2015-05-13	Portugal	http://creativecommons.org/licenses/by-nc/4.0/legalcode	NA	548461	succeeded	NA
Senecio gallicus var. difficilis (Dufour) DC.	2598867681	COI	2015-07-25	Portugal	http://creativecommons.org/licenses/by-nc/4.0/legalcode	NA	515385	succeeded	NA
Senecio gallicus Chaix	2515073250	NA	2000-09-19	unknown or invalid	http://creativecommons.org/publicdomain/zero/1.0/legalcode	Naturalis Biodiversity Center	1127845	succeeded	NA
Senecio gallicus Chaix	2598787522	COI	1999-04-05	Portugal	http://creativecommons.org/licenses/by-nc/4.0/legalcode	NA	614670	succeeded	NA
Senecio gallicus var. difficilis (Dufour) DC.	2598788914	COI	1999-04-05	Portugal	http://creativecommons.org/licenses/by-nc/4.0/legalcode	NA	544868	succeeded	NA
