## Supplementary material for "*mvh*: an R tool to assemble and organize virtual herbaria from openly available specimen images": download_results_10_1.csv

scientificName	gbifID	institutionCode	eventDate	country	license	rightsHolder	filesize	status	error_message
Eriosema englerianum Harms	4911526005	K	2013-03-13T00:00	Zambia	http://creativecommons.org/licenses/by/4.0/legalcode	NA	234307	succeeded	NA
Eriosema englerianum Harms	4911520010	K	2012-09-02T00:00	Zambia	http://creativecommons.org/licenses/by/4.0/legalcode	NA	276547	succeeded	NA
Eriosema englerianum Harms	4911516712	K	2010-09-18T00:00	Zambia	http://creativecommons.org/licenses/by/4.0/legalcode	NA	220736	succeeded	NA
Eriosema englerianum Harms	1839466223	MeiseBG	2007-07-06	Congo, Democratic Republic of the	http://creativecommons.org/licenses/by/4.0/legalcode	Meise Botanic Garden	4720687	succeeded	NA
Eriosema englerianum Harms	1839564468	MeiseBG	2007-08-24	Congo, Democratic Republic of the	http://creativecommons.org/licenses/by/4.0/legalcode	Meise Botanic Garden	3492992	succeeded	NA
