## Supplementary material for "*mvh*: an R tool to assemble and organize virtual herbaria from openly available specimen images": download_results_10_2.csv

scientificName	gbifID	institutionCode	eventDate	country	license	rightsHolder	filesize	status	error_message
Tricholepis tibetica Hook.fil. & Thomson ex C.B.Clarke	574825372	RBGE	1978-07-29	Pakistan	http://creativecommons.org/publicdomain/zero/1.0/legalcode	NA	21967	succeeded	NA
Tricholepis tibetica Hook.fil. & Thomson	1456012418	US	1950-09-01	Pakistan	http://creativecommons.org/publicdomain/zero/1.0/legalcode	NA	45670411	succeeded	NA
Tricholepis tibetica Hook.fil. & Thomson	1456141728	US	1940-08-17	unknown or invalid	http://creativecommons.org/publicdomain/zero/1.0/legalcode	NA	7483155	succeeded	NA
Tricholepis tibetica Hook.fil. & Thomson ex C.B.Clarke	1988955708	MICH	1936-08-11	Pakistan	http://creativecommons.org/licenses/by-nc/4.0/legalcode	NA	1003725	succeeded	NA
Tricholepis tibetica Hook.fil. & Thomson ex C.B.Clarke	575034483	RBGE	1892-07-26	Pakistan	http://creativecommons.org/publicdomain/zero/1.0/legalcode	NA	17332	succeeded	NA
