## Supplementary material for "*mvh*: an R tool to assemble and organize virtual herbaria from openly available specimen images": download_results_10_4.csv

scientificName	gbifID	institutionCode	eventDate	country	license	rightsHolder	filesize	status	error_message
Picramnia pentandra Sw.	4598144312	FLAS	2022-04-17	Dominican Republic	http://creativecommons.org/licenses/by-nc/4.0/legalcode	University of Florida	7698294	succeeded	NA
Picramnia pentandra Sw.	3923965315	MNHN	2021-10-31	Saint Martin (French part)	http://creativecommons.org/licenses/by/4.0/legalcode	NA	2978976	succeeded	NA
Picramnia pentandra Sw.	1934744702	DES	2016-11-13	Dominican Republic	http://creativecommons.org/licenses/by/4.0/legalcode	NA	1503521	succeeded	NA
Picramnia pentandra Sw.	3329399662	FLAS	2016-11-13	Dominican Republic	http://creativecommons.org/licenses/by-nc/4.0/legalcode	University of Florida	8732151	succeeded	NA
Picramnia pentandra Sw.	1927996124	NY	2014-08-19	Cuba	http://creativecommons.org/publicdomain/zero/1.0/legalcode	The New York Botanical Garden	6668599	succeeded	NA
