## Supplementary material for "*mvh*: an R tool to assemble and organize virtual herbaria from openly available specimen images": download_results_10_5.csv

scientificName	gbifID	institutionCode	eventDate	country	license	rightsHolder	filesize	status	error_message
Melanthera scandens subsp. madagascariensis (Baker) Wild	4072653091	MeiseBG	2018-12-07	Mozambique	http://creativecommons.org/licenses/by/4.0/legalcode	Meise Botanic Garden	1357130	succeeded	NA
Lipotriche scandens subsp. madagascariensis (Baker) D.J.N.Hind	4519477085	K	2017-02-07T00:00	Zambia	http://creativecommons.org/licenses/by/4.0/legalcode	NA	249552	succeeded	NA
Lipotriche scandens subsp. madagascariensis (Baker) D.J.N.Hind	4519489127	K	2016-05-09T00:00	Zambia	http://creativecommons.org/licenses/by/4.0/legalcode	NA	274660	succeeded	NA
Melanthera madagascariensis Baker	1455982488	US	2016-10-13	Madagascar	http://creativecommons.org/publicdomain/zero/1.0/legalcode	NA	16176647	succeeded	NA
Melanthera scandens subsp. madagascariensis (Baker) Wild	2268854208	P	2016-12-24	Madagascar	http://creativecommons.org/licenses/by/4.0/legalcode	Missouri Botanical Garden	144228	succeeded	NA
