## Supplementary material for "*mvh*: an R tool to assemble and organize virtual herbaria from openly available specimen images": download_results_Banff National Park, Canada.csv

scientificName	gbifID	institutionCode	eventDate	country	license	rightsHolder	filesize	status	error_message
Arnica louiseana Farr	3414072317	BBM	2016-07-22	Canada	http://creativecommons.org/publicdomain/zero/1.0/legalcode	The University of British Columbia	830390	succeeded	NA
Arnica louiseana Farr	3414084377	BBM	2016-07-21	Canada	http://creativecommons.org/publicdomain/zero/1.0/legalcode	The University of British Columbia	868152	succeeded	NA
Carex crawei Dewey ex Torr.	3414080374	BBM	2016-07-20	Canada	http://creativecommons.org/publicdomain/zero/1.0/legalcode	The University of British Columbia	1035781	succeeded	NA
Euphrasia stricta J.P.Wolff ex J.F.Lehm.	1988121000	BBM	2016-07-20	Canada	http://creativecommons.org/publicdomain/zero/1.0/legalcode	The University of British Columbia	299811	succeeded	NA
Botrychium pallidum W.H.Wagner	1988078457	BBM	2015-07-19	Canada	http://creativecommons.org/publicdomain/zero/1.0/legalcode	The University of British Columbia	685153	succeeded	NA
