## Supplementary material for "*mvh*: an R tool to assemble and organize virtual herbaria from openly available specimen images": download_results_Fiordland National Park, New Zealand.csv

scientificName	gbifID	institutionCode	eventDate	country	license	rightsHolder	filesize	status	error_message
Pinus mugo Turra	4903561838	CHR	2024-03	New Zealand	http://creativecommons.org/licenses/by/4.0/legalcode	Manaaki Whenua - Landcare Research NZ Ltd.	92614	succeeded	NA
Calluna vulgaris (L.) Hull	4173254545	CHR	2023-01-27	New Zealand	http://creativecommons.org/licenses/by/4.0/legalcode	Manaaki Whenua - Landcare Research NZ Ltd.	80137	succeeded	NA
Pentapogon R.Br.	4435328399	CHR	2023-02-12	New Zealand	http://creativecommons.org/licenses/by/4.0/legalcode	Manaaki Whenua - Landcare Research NZ Ltd.	101924	succeeded	NA
Carex cyanea K.A.Ford	4435329390	CHR	2023-02-12	New Zealand	http://creativecommons.org/licenses/by/4.0/legalcode	Manaaki Whenua - Landcare Research NZ Ltd.	123344	succeeded	NA
Gnaphalium uliginosum L.	4173253398	CHR	2023-03-10	New Zealand	http://creativecommons.org/licenses/by/4.0/legalcode	Manaaki Whenua - Landcare Research NZ Ltd.	126739	succeeded	NA
