## Supplementary material for "*mvh*: an R tool to assemble and organize virtual herbaria from openly available specimen images": download_results_Gala╠üpagos National Park, Ecuador.csv

scientificName	gbifID	institutionCode	eventDate	country	license	rightsHolder	filesize	status	error_message
Ulva lactuca L.	4601563329	NCU	2019-06-10	Ecuador	http://creativecommons.org/licenses/by-nc/4.0/legalcode	NA	8160762	succeeded	NA
Ulva tanneri H.S.Hayden & J.R.Waaland, 2003	3894341272	NCU	2019-07-18	Ecuador	http://creativecommons.org/licenses/by-nc/4.0/legalcode	NA	8445593	succeeded	NA
Ulva adhaerens Matsumoto & Shimada, 2015	4601563323	NCU	2019-07-15	Ecuador	http://creativecommons.org/licenses/by-nc/4.0/legalcode	NA	8462840	succeeded	NA
Ulva adhaerens Matsumoto & Shimada, 2015	4601563323	NCU	2019-07-15	Ecuador	http://creativecommons.org/licenses/by-nc/4.0/legalcode	NA	234757	succeeded	NA
Ulva lactuca L.	4601563307	NCU	2019-07-09	Ecuador	http://creativecommons.org/licenses/by-nc/4.0/legalcode	NA	8289757	succeeded	NA
Ulva ohnoi M.Hiraoka & S.Shimada	4601563316	NCU	2019-07-18	Ecuador	http://creativecommons.org/licenses/by-nc/4.0/legalcode	NA	8323495	succeeded	NA
