## Supplementary material for "*mvh*: an R tool to assemble and organize virtual herbaria from openly available specimen images": download_results_Great Barrier Reef Marine Park, Australia.csv

scientificName	gbifID	institutionCode	eventDate	country	license	rightsHolder	filesize	status	error_message
Eragrostis tenella (L.) P.Beauv. ex Roem. & Schult.	3386353415	BRI	2021-01-14	Australia	http://creativecommons.org/licenses/by/4.0/legalcode	NA	29042	succeeded	NA
Lindsaea ensifolia subsp. ensifolia	3386355301	BRI	2020-02-09	Australia	http://creativecommons.org/licenses/by/4.0/legalcode	NA	37393	succeeded	NA
Amyema conspicua subsp. conspicua	3386346330	BRI	2020-02-16	Australia	http://creativecommons.org/licenses/by/4.0/legalcode	NA	33878	succeeded	NA
Ottochloa gracillima C.E.Hubb.	3386350561	BRI	2020-02-09	Australia	http://creativecommons.org/licenses/by/4.0/legalcode	NA	32938	succeeded	NA
Cenchrus ciliaris L.	3386356664	BRI	2020-02-23	Australia	http://creativecommons.org/licenses/by/4.0/legalcode	NA	51163	succeeded	NA
