## Supplementary material for "*mvh*: an R tool to assemble and organize virtual herbaria from openly available specimen images": download_results_Kruger National Park, South Africa.csv

scientificName	gbifID	institutionCode	eventDate	country	license	rightsHolder	filesize	status	error_message
Isoglossa delicatula C.B.Clarke	4020490460	NA	2017-03-11	South Africa	http://creativecommons.org/publicdomain/zero/1.0/legalcode	Naturalis Biodiversity Center	545095	succeeded	NA
Hermannia montana N.E.Br.	3400988489	NA	2017-03-11	South Africa	http://creativecommons.org/publicdomain/zero/1.0/legalcode	Naturalis Biodiversity Center	808558	succeeded	NA
Phyllanthus maderaspatensis L.	3400968503	NA	2017-03-11	South Africa	http://creativecommons.org/publicdomain/zero/1.0/legalcode	Naturalis Biodiversity Center	809634	succeeded	NA
Eumorphia davyi Bolus	3400971459	NA	2017-03-11	South Africa	http://creativecommons.org/publicdomain/zero/1.0/legalcode	Naturalis Biodiversity Center	764810	succeeded	NA
Monopsis kowynensis E.Wimm.	3400983473	NA	2017-03-11	South Africa	http://creativecommons.org/publicdomain/zero/1.0/legalcode	Naturalis Biodiversity Center	676828	succeeded	NA
