## Supplementary material for "*mvh*: an R tool to assemble and organize virtual herbaria from openly available specimen images": download_results_Plitvice Lakes National Park, Croatia.csv

scientificName	gbifID	institutionCode	eventDate	country	license	rightsHolder	filesize	status	error_message
Viola reichenbachiana Jord. ex Boreau	4178172318	GJO	2023-03-30	Croatia	http://creativecommons.org/licenses/by/4.0/legalcode	NA	240124	succeeded	NA
Viola reichenbachiana Jord. ex Boreau	4178169331	GJO	2023-03-29	Croatia	http://creativecommons.org/licenses/by/4.0/legalcode	NA	217511	succeeded	NA
Viola reichenbachiana Jord. ex Boreau	4178168327	GJO	2023-03-24	Croatia	http://creativecommons.org/licenses/by/4.0/legalcode	NA	127728	succeeded	NA
Viola alba subsp. dehnhardtii (Ten.) W.Becker	4849723360	GJO	2023-03-31	Croatia	http://creativecommons.org/licenses/by/4.0/legalcode	NA	147978	succeeded	NA
Viola riviniana Rchb.	4178165324	GJO	2023-04-17	Croatia	http://creativecommons.org/licenses/by/4.0/legalcode	NA	284953	succeeded	NA
