## Supplementary material for "*mvh*: an R tool to assemble and organize virtual herbaria from openly available specimen images": download_results_Serengeti National Park, Tanzania.csv

scientificName	gbifID	institutionCode	eventDate	country	license	rightsHolder	filesize	status	error_message
Antidesma venosum E.Mey. ex Tul.	4444396481	B	2019-01-29	Tanzania, United Republic of	http://creativecommons.org/publicdomain/zero/1.0/legalcode	NA	609900	succeeded	NA
Hyperthelia dissoluta (Nees ex Steud.) Clayton	1317235565	US	2012-06-17	Tanzania, United Republic of	http://creativecommons.org/publicdomain/zero/1.0/legalcode	NA	66691353	succeeded	NA
Sporobolus spicatus (Vahl) Kunth	1317255015	US	2012-06-19	Tanzania, United Republic of	http://creativecommons.org/publicdomain/zero/1.0/legalcode	NA	64095558	succeeded	NA
Psilolemma jaegeri (Pilg.) S.M.Phillips	2235760381	US	2012-06-19	Tanzania, United Republic of	http://creativecommons.org/publicdomain/zero/1.0/legalcode	NA	64181479	succeeded	NA
Harpachne schimperi Hochst. ex A.Rich.	1317745288	US	2012-06-17	Tanzania, United Republic of	http://creativecommons.org/publicdomain/zero/1.0/legalcode	NA	64164578	succeeded	NA
