## Supplementary material for "*mvh*: an R tool to assemble and organize virtual herbaria from openly available specimen images": download_results_Torres del Paine National Park, Chile.csv

scientificName	gbifID	institutionCode	eventDate	country	license	rightsHolder	filesize	status	error_message
Dicranella hookeri (Müll.Hal.) Cardot	4016437351	Moscow State University	2016-01-18	Chile	http://creativecommons.org/licenses/by/4.0/legalcode	Moscow State University	120345	succeeded	NA
Blindia Bruch & Schimp.	4016432354	Moscow State University	2016-01-15	Chile	http://creativecommons.org/licenses/by/4.0/legalcode	Moscow State University	127407	succeeded	NA
Blindia magellanica Schimp. ex Müll.Hal.	4016436363	Moscow State University	2016-01-16	Chile	http://creativecommons.org/licenses/by/4.0/legalcode	Moscow State University	121704	succeeded	NA
Blindia Bruch & Schimp.	4016435368	Moscow State University	2016-01-15	Chile	http://creativecommons.org/licenses/by/4.0/legalcode	Moscow State University	123540	succeeded	NA
Blindia magellanica Schimp. ex Müll.Hal.	4016433369	Moscow State University	2016-01-16	Chile	http://creativecommons.org/licenses/by/4.0/legalcode	Moscow State University	121951	succeeded	NA
