## Supplementary material for "*mvh*: an R tool to assemble and organize virtual herbaria from openly available specimen images": download_results_Yellowstone National Park, USA.csv

scientificName	gbifID	institutionCode	eventDate	country	license	rightsHolder	filesize	status	error_message
Crepis atribarba A.Heller	4517055306	NEON	2023-06-29	United States of America	http://creativecommons.org/publicdomain/zero/1.0/legalcode	NA	2392168	succeeded	NA
Clematis hirsutissima Pursh	4869770333	NEON	2023-06-05	United States of America	http://creativecommons.org/publicdomain/zero/1.0/legalcode	NA	902425	succeeded	NA
Poa fendleriana (Steud.) Vasey	4869770338	NEON	2023-06-05	United States of America	http://creativecommons.org/publicdomain/zero/1.0/legalcode	NA	835131	succeeded	NA
Stenotus acaulis (Nutt.) Nutt.	4869770455	NEON	2023-06-14	United States of America	http://creativecommons.org/publicdomain/zero/1.0/legalcode	NA	1026846	succeeded	NA
Zigadenus venenosus S.Watson	4869770456	NEON	2023-06-15	United States of America	http://creativecommons.org/publicdomain/zero/1.0/legalcode	NA	826837	succeeded	NA
