## Supplementary material for "*mvh*: an R tool to assemble and organize virtual herbaria from openly available specimen images": download_results_Yosemite National Park, USA.csv

scientificName	gbifID	institutionCode	eventDate	country	license	rightsHolder	filesize	status	error_message
Castilleja nana Eastw.	4911302637	UCR	2024-07-01	United States of America	http://creativecommons.org/licenses/by-nc/4.0/legalcode	NA	1006814	succeeded	NA
Rumex paucifolius Nutt.	4911302411	UCR	2024-07-01	United States of America	http://creativecommons.org/licenses/by-nc/4.0/legalcode	NA	1024682	succeeded	NA
Penstemon cinicola D.D.Keck	4911302526	UCR	2024-07-01	United States of America	http://creativecommons.org/licenses/by-nc/4.0/legalcode	NA	903177	succeeded	NA
Erodium botrys (Cav.) Bertol.	4517055529	NEON	2023-04-02	United States of America	http://creativecommons.org/publicdomain/zero/1.0/legalcode	NA	1933124	succeeded	NA
Erodium botrys (Cav.) Bertol.	4517055545	NEON	2023-04-02	United States of America	http://creativecommons.org/publicdomain/zero/1.0/legalcode	NA	2201354	succeeded	NA
